# Circadian Gene Expression in Mouse Renal Proximal Tubule

**DOI:** 10.1101/2022.08.26.505418

**Authors:** Molly A. Bingham, Kim Neijman, Hiroaki Kikuchi, Hyun Jun Jung, Brian G. Poll, Viswanathan Raghuram, Euijung Park, Chin-Rang Yang, Chung-Lin Chou, Lihe Chen, Jens Leipziger, Mark A. Knepper, Margo Dona

**Affiliations:** Epithelial Systems Biology Laboratory, Systems Biology Center, National Heart, Lung, and Blood Institute, National Institutes of Health, Bethesda, Maryland; Department of Internal Medicine, Radboud University Medical Center, Nijmegen, the Netherlands; Division of Nephrology, Department of Medicine, Johns Hopkins University School of Medicine, Baltimore, Maryland; Department of Biomedicine, Physiology, Aarhus University, 8000 Aarhus, Denmark

**Keywords:** Circadian variation, proximal tubule, transcriptomics

## Abstract

Circadian variability in kidney function has long been recognized but is often ignored as a potential confounding variable in *in vivo* physiological experiments. To provide a guide for physiological studies on the kidney proximal tubule, we have now created a data resource consisting of expression levels for all measurable mRNA transcripts in microdissected proximal tubule segments from mice as a function of the time of day. This approach employs small-sample RNA-sequencing (RNA-seq) applied to microdissected renal proximal tubules including both S1 proximal convoluted tubules (PCTs) and S2 proximal straight tubules (PSTs). The data were analyzed using *JTK-Cycle* to detect periodicity. The data are provided as a user-friendly web page at https://esbl.nhlbi.nih.gov/Databases/Circadian-Prox/. In PCTs, 234 transcripts were found to vary in a circadian manner (3.7 % of total quantified). In PSTs, 334 transcripts were found to vary in a circadian manner (5.3 % of total quantified). Transcripts previously known to be associated with corticosteroid action and transcripts associated with increased flow were found to be overrepresented among circadian transcripts peaking during the “dark” portion of the day (Zeitgeber 14-22), corresponding to the peak levels of corticosterone and glomerular filtration rate in mice.

**Blurb:** Circadian variation in gene expression can be an important determinant in the regulation of kidney function. The authors used RNA-seq in microdissected proximal S1 and S2 segments to identify transcripts that vary in a circadian manner. The data were used to construct a user-friendly web resource.
