## Supplemental Figure 1 (Comparison with Wolff et al.) for "Circadian Gene Expression in Mouse Renal Proximal Tubule"

### Sheet: Comparison c Wolff et al
Readme: a preprint publication has appeared reporting RNA-seq in whole kidney samples from mice sampled at 4-hour intervals throughout the day [Wolff et al. https://www.biorxiv.org/content/10.1101/2022.04.27.489594v1]. Although that study was not specifically focused on proximal tubule cells, we note that about 65% of the total protein content of the epithelial cells of the kidney are contributed…
Not circadian in PCT and PST				Circadian in PCT and PST
Gene	P-Val			Gene	P-Val
Nfe2l2	0.817			Rorc	8.95e-10
Cks2	0.0658			Gstt2	1.51e-05
Pdcd4	0.000131			Ndrg1	0.000223
Gabarapl1	0.000655			Asb9	0.000248
Paqr5	0.0174			Tmem174	0.000615
Acox3	0.0654			Coa6	0.000782
Rpl34	0.0696			Hmgn2	0.000873
Scai	0.636			Pck1	0.000976
Rer1	0.803			Osgin1	0.00116
Mtfmt	0.0542			Acp6	0.00119
Phldb2	9.49e-05			Hsp90ab1	0.00146
Nsd3	0.995			Tardbp	0.002
Esrrg	0.922			Sgk1	0.00255
Vps8	0.0305			Ubald2	0.00378
Clpx	2.51e-05			Entpd7	0.00807
Cpt2	0.00535			mt-Nd6	0.0135
Ankle2	0.000766			H3f3b	0.0139
Cpn1	0.0849			Txnip	0.0181
Isoc2b	0.142			Atp5g3	0.0229
Vnn1	0.000991			Lamp1	0.045
Golga3	0.0834			Mpc2	0.0761
Wdr18	0.792			Pcyt2	0.257
Mbnl1	0.234			Selenbp1	0.357
Cyp2j6	0.0016			mt-Nd5	0.362
Sel1l	0.000944			Acy3	0.529
11 of 25 have p-val < 0.05					20 of 25 have p-val < 0.05
Chi-square test of homogeneity				p-val = 0.0087
